# Intermittent fasting and caloric restriction interact with genetics to shape physiological health in mice

**DOI:** 10.1101/2021.04.02.438251

**Authors:** Guozhu Zhang, Andrew Deighan, Anil Raj, Laura Robinson, Hannah J. Donato, Gaven Garland, Mackenzie Leland, Baby Martin-McNulty, Ganesh A. Kolumam, Johannes Riegler, Adam Freund, Kevin M. Wright, Gary Churchill

**Affiliations:** Calico Life Sciences LLC, South San Francisco, California; The Jackson Laboratory, Bar Harbor, Maine

**Keywords:** intermittent fasting, caloric restriction, physiological health, gene x environ-ment interaction, Diversity Outcross mice

## Abstract

Dietary interventions can dramatically affect physiological health and organismal lifespan. The degree to which organismal health is improved depends upon genotype and the severity of dietary intervention, but neither the effects of these factors, nor their interaction, have been quantified in an outbred population. Moreover, it is not well understood what physiological changes occur shortly after dietary change and how these may affect the health of early adulthood population. In this article, we investigated the effect of six month exposure of either caloric restriction or intermittent fasting on a broad range of physiological traits in 960 one year old Diversity Outbred mice. We found caloric restriction and intermittent fasting affected distinct aspects of physiology and neither the magnitude nor the direction (beneficial or detrimental) of effects were concordant with the severity of the intervention. In addition to the effects of diet, genetic variation significantly affected 31 of 36 traits (heritabilties ranged from 0.04-0.65). We observed significant covariation between many traits that was due to both diet and genetics and quantified these effects with phenotypic and genetic correlations. We genetically mapped 16 diet-independent and 2 diet-dependent significant quantitative trait loci, both of which were associated with cardiac physiology. Collectively, these results demonstrate the degree to which diet and genetics interact to shape the physiological health of early adult-hood mice following six months of dietary intervention.
