## Supplemental File 1 for "Intermittent fasting and caloric restriction interact with genetics to shape physiological health in mice"

gene_id	model	trait	chr
Zswim6	Additive	AS_SLOP	13
Smim15	Additive	AS_SLOP	13
Ndufaf2	Additive	AS_SLOP	13
Ercc8	Additive	AS_SLOP	13
Elovl7	Additive	AS_SLOP	13
Depdc1b	Additive	AS_SLOP	13
Pde4d	Additive	AS_SLOP	13
Mcu	Additive	AS_TAUC	10
Gm10322	Additive	AS_TAUC	10
Micu1	Additive	AS_TAUC	10
Dnajb12	Additive	AS_TAUC	10
Ddit4	Additive	AS_TAUC	10
Anapc16	Additive	AS_TAUC	10
Ascc1	Additive	AS_TAUC	10
Spock2	Additive	AS_TAUC	10
Chst3	Additive	AS_TAUC	10
Psap	Additive	AS_TAUC	10
Cdh23	Additive	AS_TAUC	10
Vsir	Additive	AS_TAUC	10
Gm17455	Additive	AS_TAUC	10
Slc29a3	Additive	AS_TAUC	10
Unc5b	Additive	AS_TAUC	10
Pcbd1	Additive	AS_TAUC	10
Sgpl1	Additive	AS_TAUC	10
Tbata	Additive	AS_TAUC	10
Adamts14	Additive	AS_TAUC	10
Prf1	Additive	AS_TAUC	10
Pald1	Additive	AS_TAUC	10
Nodal	Additive	AS_TAUC	10
Eif4ebp2	Additive	AS_TAUC	10
D830039M14Rik	Additive	AS_TAUC	10
Lrrc20	Additive	AS_TAUC	10
Npffr1	Additive	AS_TAUC	10
Ppa1	Additive	AS_TAUC	10
Sar1a	Additive	AS_TAUC	10
Tysnd1	Additive	AS_TAUC	10
Aifm2	Additive	AS_TAUC	10
H2afy2	Additive	AS_TAUC	10
Gm2137	Additive	AS_TAUC	10
Col13a1	Additive	AS_TAUC	10
Fam241b	Additive	AS_TAUC	10
Neurog3	Additive	AS_TAUC	10
Tspan15	Additive	AS_TAUC	10
Tacr2	Additive	AS_TAUC	10
Hk1	Additive	AS_TAUC	10
Hkdc1	Additive	AS_TAUC	10
Supv3l1	Additive	AS_TAUC	10
Vps26a	Additive	AS_TAUC	10
Srgn	Additive	AS_TAUC	10
Kif1bp	Additive	AS_TAUC	10
Ddx21	Additive	AS_TAUC	10
Ddx50	Additive	AS_TAUC	10
Stox1	Additive	AS_TAUC	10
Ccar1	Additive	AS_TAUC	10
Tet1	Additive	AS_TAUC	10
Slc25a16	Additive	AS_TAUC	10
Dna2	Additive	AS_TAUC	10
Rufy2	Additive	AS_TAUC	10
Hnrnph3	Additive	AS_TAUC	10
Pbld2	Additive	AS_TAUC	10
Pbld1	Additive	AS_TAUC	10
Atoh7	Additive	AS_TAUC	10
Mypn	Additive	AS_TAUC	10
Herc4	Additive	AS_TAUC	10
Sirt1	Additive	AS_TAUC	10
Dnajc12	Additive	AS_TAUC	10
Ctnna3	Additive	AS_TAUC	10
Gm10118	Additive	AS_TAUC	10
Lrrtm3	Additive	AS_TAUC	10
Reep3	Additive	AS_TAUC	10
Jmjd1c	Additive	AS_TAUC	10
Nrbf2	Additive	AS_TAUC	10
Egr2	Additive	AS_TAUC	10
Ado	Additive	AS_TAUC	10
Gm10797	Additive	AS_TAUC	10
Vmn1r85	Additive	AS_XINF	7
Vmn1r86	Additive	AS_XINF	7
Vmn1r87	Additive	AS_XINF	7
Vmn1r88	Additive	AS_XINF	7
Vmn1r89	Additive	AS_XINF	7
Zswim9	Additive	AS_XINF	7
Lig1	Additive	AS_XINF	7
Pla2g4c	Additive	AS_XINF	7
Cabp5	Additive	AS_XINF	7
Bsph1	Additive	AS_XINF	7
Bsph2	Additive	AS_XINF	7
Sult2a5	Additive	AS_XINF	7
Sult2a2	Additive	AS_XINF	7
Sult2a1	Additive	AS_XINF	7
Sult2a4	Additive	AS_XINF	7
Sult2a3	Additive	AS_XINF	7
Sult2a6	Additive	AS_XINF	7
Obox8	Additive	AS_XINF	7
Sult2a8	Additive	AS_XINF	7
Sult2a7	Additive	AS_XINF	7
Vmn1r90	Additive	AS_XINF	7
Obox7	Additive	AS_XINF	7
Obox2	Additive	AS_XINF	7
Obox1	Additive	AS_XINF	7
Obox3	Additive	AS_XINF	7
Obox5	Additive	AS_XINF	7
Obox6	Additive	AS_XINF	7
Crx	Additive	AS_XINF	7
Crxos	Additive	AS_XINF	7
Selenow	Additive	AS_XINF	7
Nop53	Additive	AS_XINF	7
Ehd2	Additive	AS_XINF	7
Bicra	Additive	AS_XINF	7
Zfp541	Additive	AS_XINF	7
Napa	Additive	AS_XINF	7
Kptn	Additive	AS_XINF	7
Slc8a2	Additive	AS_XINF	7
Meis3	Additive	AS_XINF	7
Dhx34	Additive	AS_XINF	7
Trim28	Additive	AS_XINF	7
Zbtb45	Additive	AS_XINF	7
Gm31649	Additive	AS_XINF	7
Chmp2a	Additive	AS_XINF	7
Ube2m	Additive	AS_XINF	7
Mzf1	Additive	AS_XINF	7
Tbc1d32	Additive	AS_YINF	10
Msl3l2	Additive	AS_YINF	10
Gja1	Additive	AS_YINF	10
Gm9956	Additive	AS_YINF	10
Hsf2	Additive	AS_YINF	10
Serinc1	Additive	AS_YINF	10
Pkib	Additive	AS_YINF	10
Fabp7	Additive	AS_YINF	10
Smpdl3a	Additive	AS_YINF	10
AW822073	Additive	AS_YINF	10
Duxf3	Additive	AS_YINF	10
Gm4981	Additive	AS_YINF	10
Gcc2	Additive	AS_YINF	10
Lims1	Additive	AS_YINF	10
Ranbp2	Additive	AS_YINF	10
Ccdc138	Additive	AS_YINF	10
Edar	Additive	AS_YINF	10
Gm17542	Additive	AS_YINF	10
Sh3rf3	Additive	AS_YINF	10
Sept10	Additive	AS_YINF	10
Sowahc	Additive	AS_YINF	10
P4ha1	Additive	AS_YINF	10
Pla2g12b	Additive	AS_YINF	10
Oit3	Additive	AS_YINF	10
Mcu	Additive	AS_YINF	10
Gm10322	Additive	AS_YINF	10
Micu1	Additive	AS_YINF	10
Dnajb12	Additive	AS_YINF	10
Ddit4	Additive	AS_YINF	10
Anapc16	Additive	AS_YINF	10
Ascc1	Additive	AS_YINF	10
Spock2	Additive	AS_YINF	10
Chst3	Additive	AS_YINF	10
Psap	Additive	AS_YINF	10
Cdh23	Additive	AS_YINF	10
Vsir	Additive	AS_YINF	10
Gm17455	Additive	AS_YINF	10
Slc29a3	Additive	AS_YINF	10
Unc5b	Additive	AS_YINF	10
Pcbd1	Additive	AS_YINF	10
Sgpl1	Additive	AS_YINF	10
Tbata	Additive	AS_YINF	10
Adamts14	Additive	AS_YINF	10
Prf1	Additive	AS_YINF	10
Pald1	Additive	AS_YINF	10
Nodal	Additive	AS_YINF	10
Eif4ebp2	Additive	AS_YINF	10
D830039M14Rik	Additive	AS_YINF	10
Lrrc20	Additive	AS_YINF	10
Npffr1	Additive	AS_YINF	10
Ppa1	Additive	AS_YINF	10
Sar1a	Additive	AS_YINF	10
Tysnd1	Additive	AS_YINF	10
Aifm2	Additive	AS_YINF	10
H2afy2	Additive	AS_YINF	10
Gm2137	Additive	AS_YINF	10
Col13a1	Additive	AS_YINF	10
Fam241b	Additive	AS_YINF	10
Neurog3	Additive	AS_YINF	10
Tspan15	Additive	AS_YINF	10
Tacr2	Additive	AS_YINF	10
Hk1	Additive	AS_YINF	10
Hkdc1	Additive	AS_YINF	10
Supv3l1	Additive	AS_YINF	10
Vps26a	Additive	AS_YINF	10
Srgn	Additive	AS_YINF	10
Kif1bp	Additive	AS_YINF	10
Ddx21	Additive	AS_YINF	10
Ddx50	Additive	AS_YINF	10
Stox1	Additive	AS_YINF	10
Ccar1	Additive	AS_YINF	10
Tet1	Additive	AS_YINF	10
Slc25a16	Additive	AS_YINF	10
Dna2	Additive	AS_YINF	10
Rufy2	Additive	AS_YINF	10
Hnrnph3	Additive	AS_YINF	10
Pbld2	Additive	AS_YINF	10
Pbld1	Additive	AS_YINF	10
Atoh7	Additive	AS_YINF	10
Mypn	Additive	AS_YINF	10
Herc4	Additive	AS_YINF	10
Sirt1	Additive	AS_YINF	10
Dnajc12	Additive	AS_YINF	10
Ctnna3	Additive	AS_YINF	10
Gm10118	Additive	AS_YINF	10
Lrrtm3	Additive	AS_YINF	10
Hs3st1	Additive	DX_BARE	5
Rab28	Additive	DX_BARE	5
Nkx3-2	Additive	DX_BARE	5
Bod1l	Additive	DX_BARE	5
Gm16223	Additive	DX_BARE	5
Hs3st1	Additive	DX_BOMC	5
Rab28	Additive	DX_BOMC	5
Nkx3-2	Additive	DX_BOMC	5
Bod1l	Additive	DX_BOMC	5
Gm16223	Additive	DX_BOMC	5
Myadm	Additive	DX_BOMC	7
Prkcg	Additive	DX_BOMC	7
Cacng7	Additive	DX_BOMC	7
Cacng8	Additive	DX_BOMC	7
Cacng6	Additive	DX_BOMC	7
Tarm1	Additive	DX_BOMC	7
Oscar	Additive	DX_BOMC	7
Ndufa3	Additive	DX_BOMC	7
Tfpt	Additive	DX_BOMC	7
Prpf31	Additive	DX_BOMC	7
Cnot3	Additive	DX_BOMC	7
Leng1	Additive	DX_BOMC	7
Tmc4	Additive	DX_BOMC	7
Mboat7	Additive	DX_BOMC	7
Tsen34	Additive	DX_BOMC	7
Rps9	Additive	DX_BOMC	7
Pirb	Additive	DX_BOMC	7
Pira1	Additive	DX_BOMC	7
Pira6	Additive	DX_BOMC	7
Pira10	Additive	DX_BOMC	7
Gm15448	Additive	DX_BOMC	7
Pira2	Additive	DX_BOMC	7
Pira5	Additive	DX_BOMC	7
Pira4	Additive	DX_BOMC	7
Pira7	Additive	DX_BOMC	7
Pira11	Additive	DX_BOMC	7
Gm14548	Additive	DX_BOMC	7
Lilra6	Additive	DX_BOMC	7
Lair1	Additive	DX_BOMC	7
Ttyh1	Additive	DX_BOMC	7
Leng8	Additive	DX_BOMC	7
Leng9	Additive	DX_BOMC	7
Cdc42ep5	Additive	DX_BOMC	7
Lilra5	Additive	DX_BOMC	7
Ncr1	Additive	DX_BOMC	7
Gp6	Additive	DX_BOMC	7
Rdh13	Additive	DX_BOMC	7
Eps8l1	Additive	DX_BOMC	7
Ppp1r12c	Additive	DX_BOMC	7
Tnnt1	Additive	DX_BOMC	7
Tnni3	Additive	DX_BOMC	7
Dnaaf3	Additive	DX_BOMC	7
Syt5	Additive	DX_BOMC	7
Ptprh	Additive	DX_BOMC	7
Tmem86b	Additive	DX_BOMC	7
Ppp6r1	Additive	DX_BOMC	7
Hspbp1	Additive	DX_BOMC	7
Brsk1	Additive	DX_BOMC	7
Tmem150b	Additive	DX_BOMC	7
Kmt5c	Additive	DX_BOMC	7
Cox6b2	Additive	DX_BOMC	7
Fam71e2	Additive	DX_BOMC	7
Il11	Additive	DX_BOMC	7
Tmem190	Additive	DX_BOMC	7
Tmem238	Additive	DX_BOMC	7
Rpl28	Additive	DX_BOMC	7
Ube2s	Additive	DX_BOMC	7
Shisa7	Additive	DX_BOMC	7
Isoc2b	Additive	DX_BOMC	7
Isoc2a	Additive	DX_BOMC	7
Vmn1r60	Additive	DX_BOMC	7
Vmn1r61	Additive	DX_BOMC	7
Vmn1r62	Additive	DX_BOMC	7
Vmn1r63	Additive	DX_BOMC	7
Vmn1r64	Additive	DX_BOMC	7
Vmn1r65	Additive	DX_BOMC	7
Nlrp4c	Additive	DX_BOMC	7
Zfp787	Additive	DX_BOMC	7
Zfp444	Additive	DX_BOMC	7
Galp	Additive	DX_BOMC	7
Zscan5b	Additive	DX_BOMC	7
Epp13	Additive	DX_BOMC	7
Zfp667	Additive	DX_BOMC	7
Zfp583	Additive	DX_BOMC	7
Zfp78	Additive	DX_BOMC	7
Zfp28	Additive	DX_BOMC	7
Smim17	Additive	DX_BOMC	7
Gm20715	Additive	DX_BOMC	7
Olfr1344	Additive	DX_BOMC	7
Olfr1336	Additive	DX_BOMC	7
Olfr1346	Additive	DX_BOMC	7
Olfr5	Additive	DX_BOMC	7
Olfr1347	Additive	DX_BOMC	7
Olfr1348	Additive	DX_BOMC	7
Olfr1349	Additive	DX_BOMC	7
Olfr1350	Additive	DX_BOMC	7
Zim2	Additive	DX_BOMC	7
Zim1	Additive	DX_BOMC	7
Peg3	Additive	DX_BOMC	7
Usp29	Additive	DX_BOMC	7
Aurkc	Additive	DX_BOMC	7
Zfp954	Additive	DX_BOMC	7
Zfp773	Additive	DX_BOMC	7
Zfp418	Additive	DX_BOMC	7
Zfp772	Additive	DX_BOMC	7
Vmn2r29	Additive	DX_BOMC	7
Gm45844	Additive	DX_BOMC	7
Clcn4	Additive	DX_BOMC	7
Vmn2r30	Additive	DX_BOMC	7
Gm45783	Additive	DX_BOMC	7
Vmn2r31	Additive	DX_BOMC	7
Vmn2r32	Additive	DX_BOMC	7
Vmn2r33	Additive	DX_BOMC	7
Vmn2r34	Additive	DX_BOMC	7
Vmn2r35	Additive	DX_BOMC	7
Vmn2r36	Additive	DX_BOMC	7
Vmn2r41	Additive	DX_BOMC	7
Vmn2r42	Additive	DX_BOMC	7
Vmn2r43	Additive	DX_BOMC	7
Vmn2r44	Additive	DX_BOMC	7
Vmn2r45	Additive	DX_BOMC	7
Vmn2r40	Additive	DX_BOMC	7
Vmn2r39	Additive	DX_BOMC	7
Vmn2r38	Additive	DX_BOMC	7
Vmn2r37	Additive	DX_BOMC	7
Vmn2r46	Additive	DX_BOMC	7
Vmn2r47	Additive	DX_BOMC	7
Vmn2r48	Additive	DX_BOMC	7
Vmn2r49	Additive	DX_BOMC	7
Vmn2r50	Additive	DX_BOMC	7
Vmn2r51	Additive	DX_BOMC	7
Vmn2r52	Additive	DX_BOMC	7
Vmn1r66	Additive	DX_BOMC	7
Nlrp4d	Additive	DX_BOMC	7
Vmn1r67	Additive	DX_BOMC	7
Zik1	Additive	DX_BOMC	7
Vmn1r68	Additive	DX_BOMC	7
Vmn1r69	Additive	DX_BOMC	7
Vmn1r70	Additive	DX_BOMC	7
Nlrp4b	Additive	DX_BOMC	7
Naaladl2	Additive	DX_PFAT	3
Nlgn1	Additive	DX_PFAT	3
Spata16	Additive	DX_PFAT	3
Plppr1	Additive	DX_PFAT	4
Acnat2	Additive	DX_PFAT	4
Acnat1	Additive	DX_PFAT	4
Baat	Additive	DX_PFAT	4
Mrpl50	Additive	DX_PFAT	4
Zfp189	Additive	DX_PFAT	4
Aldob	Additive	DX_PFAT	4
Tmem246	Additive	DX_PFAT	4
Rnf20	Additive	DX_PFAT	4
Grin3a	Additive	DX_PFAT	4
Ppp3r2	Additive	DX_PFAT	4
Cylc2	Additive	DX_PFAT	4
Musk	Additive	DX_SIZE	4
Lpar1	Additive	DX_SIZE	4
Olfr267	Additive	DX_SIZE	4
AI314180	Additive	DX_SIZE	4
Zkscan16	Additive	DX_SIZE	4
Ptgr1	Additive	DX_SIZE	4
Dnajc25	Additive	DX_SIZE	4
Gm20503	Additive	DX_SIZE	4
Gng10	Additive	DX_SIZE	4
AI481877	Additive	DX_SIZE	4
Ugcg	Additive	DX_SIZE	4
Susd1	Additive	DX_SIZE	4
Ptbp3	Additive	DX_SIZE	4
Hsdl2	Additive	DX_SIZE	4
E130308A19Rik	Additive	DX_SIZE	4
Inip	Additive	DX_SIZE	4
Snx30	Additive	DX_SIZE	4
Slc46a2	Additive	DX_SIZE	4
Mup4	Additive	DX_SIZE	4
Mup6	Additive	DX_SIZE	4
Mup7	Additive	DX_SIZE	4
Mup2	Additive	DX_SIZE	4
Mup8	Additive	DX_SIZE	4
Plg	Additive	DX_TARE	17
Slc22a3	Additive	DX_TARE	17
Slc22a2	Additive	DX_TARE	17
Slc22a1	Additive	DX_TARE	17
Igf2r	Additive	DX_TARE	17
Mas1	Additive	DX_TARE	17
Mrgprh	Additive	DX_TARE	17
Pnldc1	Additive	DX_TARE	17
Mrpl18	Additive	DX_TARE	17
Tcp1	Additive	DX_TARE	17
Acat3	Additive	DX_TARE	17
Acat2	Additive	DX_TARE	17
Wtap	Additive	DX_TARE	17
Sod2	Additive	DX_TARE	17
Gpr31b	Additive	DX_TARE	17
Tcp10b	Additive	DX_TARE	17
Unc93a	Additive	DX_TARE	17
Smok2a	Additive	DX_TARE	17
Smok2b	Additive	DX_TARE	17
Tcp10c	Additive	DX_TARE	17
Tcte2	Additive	DX_TARE	17
Afdn	Additive	DX_TARE	17
Gm7168	Additive	DX_TARE	17
Gm7356	Additive	DX_TARE	17
Dact2	Additive	DX_TARE	17
Smoc2	Additive	DX_TARE	17
Thbs2	Additive	DX_TARE	17
Wdr27	Additive	DX_TARE	17
1600012H06Rik	Additive	DX_TARE	17
Phf10	Additive	DX_TARE	17
Gm3417	Additive	DX_TARE	17
Gm3448	Additive	DX_TARE	17
9030025P20Rik	Additive	DX_TARE	17
Ermard	Additive	DX_TARE	17
Gm3435	Additive	DX_TARE	17
Tcte3	Additive	DX_TARE	17
Dll1	Additive	DX_TARE	17
Fam120b	Additive	DX_TARE	17
Psmb1	Additive	DX_TARE	17
Tbp	Additive	DX_TARE	17
Pdcd2	Additive	DX_TARE	17
Prdm9	Additive	DX_TARE	17
Chd1	Additive	DX_TARE	17
Rgmb	Additive	DX_TARE	17
Zfp960	Additive	DX_TARE	17
Zfp97	Additive	DX_TARE	17
Gm5165	Additive	DX_TARE	17
Riok2	Additive	DX_TARE	17
Lix1	Additive	DX_TARE	17
Lnpep	Additive	DX_TARE	17
Vmn2r90	Additive	DX_TARE	17
Spaca6	Additive	DX_TARE	17
Has1	Additive	DX_TARE	17
Fpr1	Additive	DX_TARE	17
Fpr2	Additive	DX_TARE	17
Fpr3	Additive	DX_TARE	17
Fpr-rs4	Additive	DX_TARE	17
Vmn2r124	Additive	DX_TARE	17
Vmn2r91	Additive	DX_TARE	17
Vmn2r92	Additive	DX_TARE	17
Gm29986	Additive	DX_TARE	17
Vmn2r94	Additive	DX_TARE	17
Vmn2r93	Additive	DX_TARE	17
Vmn2r95	Additive	DX_TARE	17
Vmn2r96	Additive	DX_TARE	17
Vmn2r97	Additive	DX_TARE	17
Vmn2r98	Additive	DX_TARE	17
Vmn2r99	Additive	DX_TARE	17
Vmn2r100	Additive	DX_TARE	17
Vmn2r101	Additive	DX_TARE	17
Vmn2r102	Additive	DX_TARE	17
Vmn2r103	Additive	DX_TARE	17
Vmn2r104	Additive	DX_TARE	17
Fpr-rs7	Additive	DX_TARE	17
Fpr-rs6	Additive	DX_TARE	17
Vmn2r105	Additive	DX_TARE	17
Vmn2r106	Additive	DX_TARE	17
Vmn2r107	Additive	DX_TARE	17
Vmn1r224	Additive	DX_TARE	17
Vmn2r108	Additive	DX_TARE	17
Vmn1r225	Additive	DX_TARE	17
Vmn2r109	Additive	DX_TARE	17
Vmn2r110	Additive	DX_TARE	17
Fpr-rs3	Additive	DX_TARE	17
Vmn1r226	Additive	DX_TARE	17
Vmn1r227	Additive	DX_TARE	17
Vmn1r228	Additive	DX_TARE	17
Vmn1r229	Additive	DX_TARE	17
Vmn1r230	Additive	DX_TARE	17
Vmn1r231	Additive	DX_TARE	17
Vmn1r232	Additive	DX_TARE	17
Ppp2r1a	Additive	DX_TARE	17
Vmn1r233	Additive	DX_TARE	17
Zfp160	Additive	DX_TARE	17
Gm6811	Additive	DX_TARE	17
Vmn1r234	Additive	DX_TARE	17
Vmn1r235	Additive	DX_TARE	17
Vmn1r236	Additive	DX_TARE	17
Vmn1r237	Additive	DX_TARE	17
Zfp677	Additive	DX_TARE	17
Zfp54	Additive	DX_TARE	17
Zfp51	Additive	DX_TARE	17
Zfp53	Additive	DX_TARE	17
Zfp52	Additive	DX_TARE	17
Zfp948	Additive	DX_TARE	17
Zfp983	Additive	DX_TARE	17
Gm10226	Additive	DX_TARE	17
Zfp760	Additive	DX_TARE	17
Zfp229	Additive	DX_TARE	17
Zfp820	Additive	DX_TARE	17
Zfp995	Additive	DX_TARE	17
Zfp942	Additive	DX_TARE	17
Zfp943	Additive	DX_TARE	17
Palm2	Additive	DX_TTME	4
Pakap	Additive	DX_TTME	4
Akap2	Additive	DX_TTME	4
D630039A03Rik	Additive	DX_TTME	4
Txn1	Additive	DX_TTME	4
Txndc8	Additive	DX_TTME	4
Svep1	Additive	DX_TTME	4
Musk	Additive	DX_TTME	4
Lpar1	Additive	DX_TTME	4
Olfr267	Additive	DX_TTME	4
AI314180	Additive	DX_TTME	4
Zkscan16	Additive	DX_TTME	4
Ptgr1	Additive	DX_TTME	4
Dnajc25	Additive	DX_TTME	4
Gm20503	Additive	DX_TTME	4
Gng10	Additive	DX_TTME	4
AI481877	Additive	DX_TTME	4
Ugcg	Additive	DX_TTME	4
Susd1	Additive	DX_TTME	4
Ptbp3	Additive	DX_TTME	4
Hsdl2	Additive	DX_TTME	4
E130308A19Rik	Additive	DX_TTME	4
Inip	Additive	DX_TTME	4
Snx30	Additive	DX_TTME	4
Slc46a2	Additive	DX_TTME	4
Mup4	Additive	DX_TTME	4
Mup6	Additive	DX_TTME	4
Mup7	Additive	DX_TTME	4
Mup2	Additive	DX_TTME	4
Mup8	Additive	DX_TTME	4
Mup9	Additive	DX_TTME	4
Mup1	Additive	DX_TTME	4
Mup10	Additive	DX_TTME	4
Mup11	Additive	DX_TTME	4
Mup12	Additive	DX_TTME	4
Gm21320	Additive	DX_TTME	4
Mup13	Additive	DX_TTME	4
Mup14	Additive	DX_TTME	4
Mup15	Additive	DX_TTME	4
Mup16	Additive	DX_TTME	4
Mup17	Additive	DX_TTME	4
Mup18	Additive	DX_TTME	4
Mup19	Additive	DX_TTME	4
Mup5	Additive	DX_TTME	4
Mup20	Additive	DX_TTME	4
Mup3	Additive	DX_TTME	4
Mup21	Additive	DX_TTME	4
Zfp37	Additive	DX_TTME	4
Slc31a2	Additive	DX_TTME	4
Fkbp15	Additive	DX_TTME	4
Slc31a1	Additive	DX_TTME	4
Cdc26	Additive	DX_TTME	4
Bet1	Additive	EC_LVPD	6
Col1a2	Additive	EC_LVPD	6
Casd1	Additive	EC_LVPD	6
Sgce	Additive	EC_LVPD	6
Peg10	Additive	EC_LVPD	6
Ppp1r9a	Additive	EC_LVPD	6
Pon1	Additive	EC_LVPD	6
Pon3	Additive	EC_LVPD	6
Pon2	Additive	EC_LVPD	6
Asb4	Additive	EC_LVPD	6
Pdk4	Additive	EC_LVPD	6
Dync1i1	Additive	EC_LVPD	6
Slc25a13	Additive	EC_LVPD	6
Sem1	Additive	EC_LVPD	6
Dlx6	Additive	EC_LVPD	6
Dlx5	Additive	EC_LVPD	6
Sdhaf3	Additive	EC_LVPD	6
Tac1	Additive	EC_LVPD	6
Asns	Additive	EC_LVPD	6
C1galt1	Additive	EC_LVPD	6
Col28a1	Additive	EC_LVPD	6
Mios	Additive	EC_LVPD	6
Rpa3	Additive	EC_LVPD	6
Umad1	Additive	EC_LVPD	6
Gm45062	Additive	EC_LVPD	6
Glcci1	Additive	EC_LVPD	6
Ica1	Additive	EC_LVPD	6
Nxph1	Additive	EC_LVPD	6
Samd9l	Additive	EC_LVPD	6
Hepacam2	Additive	EC_LVPD	6
Vps50	Additive	EC_LVPD	6
Calcr	Additive	EC_LVPD	6
Tfpi2	Additive	EC_LVPD	6
Gngt1	Additive	EC_LVPD	6
Gng11	Additive	EC_LVPD	6
Mcu	Additive	PC_ACS1	10
Gm10322	Additive	PC_ACS1	10
Micu1	Additive	PC_ACS1	10
Dnajb12	Additive	PC_ACS1	10
Ddit4	Additive	PC_ACS1	10
Anapc16	Additive	PC_ACS1	10
Ascc1	Additive	PC_ACS1	10
Spock2	Additive	PC_ACS1	10
Chst3	Additive	PC_ACS1	10
Psap	Additive	PC_ACS1	10
Cdh23	Additive	PC_ACS1	10
Vsir	Additive	PC_ACS1	10
Gm17455	Additive	PC_ACS1	10
Slc29a3	Additive	PC_ACS1	10
Unc5b	Additive	PC_ACS1	10
Pcbd1	Additive	PC_ACS1	10
Sgpl1	Additive	PC_ACS1	10
Tbata	Additive	PC_ACS1	10
Adamts14	Additive	PC_ACS1	10
Prf1	Additive	PC_ACS1	10
Pald1	Additive	PC_ACS1	10
Nodal	Additive	PC_ACS1	10
Eif4ebp2	Additive	PC_ACS1	10
D830039M14Rik	Additive	PC_ACS1	10
Lrrc20	Additive	PC_ACS1	10
Npffr1	Additive	PC_ACS1	10
Ppa1	Additive	PC_ACS1	10
Sar1a	Additive	PC_ACS1	10
Tysnd1	Additive	PC_ACS1	10
Aifm2	Additive	PC_ACS1	10
H2afy2	Additive	PC_ACS1	10
Gm2137	Additive	PC_ACS1	10
Col13a1	Additive	PC_ACS1	10
Fam241b	Additive	PC_ACS1	10
Neurog3	Additive	PC_ACS1	10
Tspan15	Additive	PC_ACS1	10
Tacr2	Additive	PC_ACS1	10
Hk1	Additive	PC_ACS1	10
Hkdc1	Additive	PC_ACS1	10
Supv3l1	Additive	PC_ACS1	10
Vps26a	Additive	PC_ACS1	10
Srgn	Additive	PC_ACS1	10
Kif1bp	Additive	PC_ACS1	10
Ddx21	Additive	PC_ACS1	10
Ddx50	Additive	PC_ACS1	10
Stox1	Additive	PC_ACS1	10
Ccar1	Additive	PC_ACS1	10
Tet1	Additive	PC_ACS1	10
Slc25a16	Additive	PC_ACS1	10
Dna2	Additive	PC_ACS1	10
Rufy2	Additive	PC_ACS1	10
Hnrnph3	Additive	PC_ACS1	10
Pbld2	Additive	PC_ACS1	10
Pbld1	Additive	PC_ACS1	10
Atoh7	Additive	PC_ACS1	10
Mypn	Additive	PC_ACS1	10
Herc4	Additive	PC_ACS1	10
Sirt1	Additive	PC_ACS1	10
Dnajc12	Additive	PC_ACS1	10
Ctnna3	Additive	PC_ACS1	10
Gm10118	Additive	PC_ACS1	10
Lrrtm3	Additive	PC_ACS1	10
Reep3	Additive	PC_ACS1	10
Jmjd1c	Additive	PC_ACS1	10
Nrbf2	Additive	PC_ACS1	10
Egr2	Additive	PC_ACS1	10
Ado	Additive	PC_ACS1	10
Gm10797	Additive	PC_ACS1	10
Zfp365	Additive	PC_ACS1	10
Clnk	Additive	PC_DXB1	5
Hs3st1	Additive	PC_DXB1	5
Rab28	Additive	PC_DXB1	5
Nkx3-2	Additive	PC_DXB1	5
Bod1l	Additive	PC_DXB1	5
Gm16223	Additive	PC_DXB1	5
Vmn1r60	Additive	PC_DXB1	7
Vmn1r61	Additive	PC_DXB1	7
Vmn1r62	Additive	PC_DXB1	7
Vmn1r63	Additive	PC_DXB1	7
Vmn1r64	Additive	PC_DXB1	7
Vmn1r65	Additive	PC_DXB1	7
Nlrp4c	Additive	PC_DXB1	7
Zfp787	Additive	PC_DXB1	7
Zfp444	Additive	PC_DXB1	7
Galp	Additive	PC_DXB1	7
Zscan5b	Additive	PC_DXB1	7
Epp13	Additive	PC_DXB1	7
Zfp667	Additive	PC_DXB1	7
Zfp583	Additive	PC_DXB1	7
Zfp78	Additive	PC_DXB1	7
Zfp28	Additive	PC_DXB1	7
Smim17	Additive	PC_DXB1	7
Gm20715	Additive	PC_DXB1	7
Olfr1344	Additive	PC_DXB1	7
Olfr1336	Additive	PC_DXB1	7
Olfr1346	Additive	PC_DXB1	7
Olfr5	Additive	PC_DXB1	7
Olfr1347	Additive	PC_DXB1	7
Olfr1348	Additive	PC_DXB1	7
Olfr1349	Additive	PC_DXB1	7
Olfr1350	Additive	PC_DXB1	7
Zim2	Additive	PC_DXB1	7
Zim1	Additive	PC_DXB1	7
Peg3	Additive	PC_DXB1	7
Usp29	Additive	PC_DXB1	7
Aurkc	Additive	PC_DXB1	7
Zfp954	Additive	PC_DXB1	7
Zfp773	Additive	PC_DXB1	7
Zfp418	Additive	PC_DXB1	7
Zfp772	Additive	PC_DXB1	7
Vmn2r29	Additive	PC_DXB1	7
Gm45844	Additive	PC_DXB1	7
Clcn4	Additive	PC_DXB1	7
Vmn2r30	Additive	PC_DXB1	7
Gm45783	Additive	PC_DXB1	7
Vmn2r31	Additive	PC_DXB1	7
Vmn2r32	Additive	PC_DXB1	7
Vmn2r33	Additive	PC_DXB1	7
Vmn2r34	Additive	PC_DXB1	7
Vmn2r35	Additive	PC_DXB1	7
Vmn2r36	Additive	PC_DXB1	7
Vmn2r41	Additive	PC_DXB1	7
Vmn2r42	Additive	PC_DXB1	7
Vmn2r43	Additive	PC_DXB1	7
Vmn2r44	Additive	PC_DXB1	7
Vmn2r45	Additive	PC_DXB1	7
Vmn2r40	Additive	PC_DXB1	7
Vmn2r39	Additive	PC_DXB1	7
Vmn2r38	Additive	PC_DXB1	7
Vmn2r37	Additive	PC_DXB1	7
Vmn2r46	Additive	PC_DXB1	7
Vmn2r47	Additive	PC_DXB1	7
Vmn2r48	Additive	PC_DXB1	7
Vmn2r49	Additive	PC_DXB1	7
Vmn2r50	Additive	PC_DXB1	7
Vmn2r51	Additive	PC_DXB1	7
Vmn2r52	Additive	PC_DXB1	7
Vmn1r66	Additive	PC_DXB1	7
Nlrp4d	Additive	PC_DXB1	7
Vmn1r67	Additive	PC_DXB1	7
Zik1	Additive	PC_DXB1	7
Vmn1r68	Additive	PC_DXB1	7
Vmn1r69	Additive	PC_DXB1	7
Vmn1r70	Additive	PC_DXB1	7
Nlrp4b	Additive	PC_DXB1	7
Pkdcc	Additive	PC_DXB1	17
Eml4	Additive	PC_DXB1	17
Cox7a2l	Additive	PC_DXB1	17
Kcng3	Additive	PC_DXB1	17
Cbs	Additive	PC_DXB2	17
U2af1	Additive	PC_DXB2	17
Cryaa	Additive	PC_DXB2	17
Sik1	Additive	PC_DXB2	17
Hsf2bp	Additive	PC_DXB2	17
Rrp1b	Additive	PC_DXB2	17
Notch3	Additive	PC_DXB2	17
Ephx3	Additive	PC_DXB2	17
Brd4	Additive	PC_DXB2	17
Akap8	Additive	PC_DXB2	17
Akap8l	Additive	PC_DXB2	17
Wiz	Additive	PC_DXB2	17
Rasal3	Additive	PC_DXB2	17
Pglyrp2	Additive	PC_DXB2	17
Cyp4f39	Additive	PC_DXB2	17
Cyp4f17	Additive	PC_DXB2	17
Cyp4f16	Additive	PC_DXB2	17
Cyp4f37	Additive	PC_DXB2	17
Cyp4f40	Additive	PC_DXB2	17
Cyp4f15	Additive	PC_DXB2	17
Zfp871	Additive	PC_DXB2	17
Zfp811	Additive	PC_DXB2	17
Zfp799	Additive	PC_DXB2	17
Zfp870	Additive	PC_DXB2	17
Cyp4f14	Additive	PC_DXB2	17
Cyp4f13	Additive	PC_DXB2	17
Zfp472	Additive	PC_DXB2	17
Zfp952	Additive	PC_DXB2	17
Zfp763	Additive	PC_DXB2	17
4921501E09Rik	Additive	PC_DXB2	17
Zfp563	Additive	PC_DXB2	17
Morc2b	Additive	PC_DXB2	17
Gm21062	Additive	PC_DXB2	17
Olfr55	Additive	PC_DXB2	17
Olfr239	Additive	PC_DXB2	17
Olfr1564	Additive	PC_DXB2	17
Zfp955a	Additive	PC_DXB2	17
Olfr63	Additive	PC_DXB2	17
Zfp955b	Additive	PC_DXB2	17
Zfp81	Additive	PC_DXB2	17
Zfp101	Additive	PC_DXB2	17
Actl9	Additive	PC_DXB2	17
Adamts10	Additive	PC_DXB2	17
Myo1f	Additive	PC_DXB2	17
Zfp414	Additive	PC_DXB2	17
Pram1	Additive	PC_DXB2	17
Hnrnpm	Additive	PC_DXB2	17
March2	Additive	PC_DXB2	17
Rab11b	Additive	PC_DXB2	17
Angptl4	Additive	PC_DXB2	17
Kank3	Additive	PC_DXB2	17
Rps28	Additive	PC_DXB2	17
Ndufa7	Additive	PC_DXB2	17
Cd320	Additive	PC_DXB2	17
Kifc1	Additive	PC_DXB2	17
Daxx	Additive	PC_DXB2	17
Tapbp	Additive	PC_DXB2	17
Zbtb22	Additive	PC_DXB2	17
Rgl2	Additive	PC_DXB2	17
Pfdn6	Additive	PC_DXB2	17
Wdr46	Additive	PC_DXB2	17
B3galt4	Additive	PC_DXB2	17
Rps18	Additive	PC_DXB2	17
Vps52	Additive	PC_DXB2	17
H2-K1	Additive	PC_DXB2	17
Ring1	Additive	PC_DXB2	17
H2-Ke6	Additive	PC_DXB2	17
Slc39a7	Additive	PC_DXB2	17
Rxrb	Additive	PC_DXB2	17
Col11a2	Additive	PC_DXB2	17
H2-Oa	Additive	PC_DXB2	17
Brd2	Additive	PC_DXB2	17
H2-DMa	Additive	PC_DXB2	17
H2-DMb2	Additive	PC_DXB2	17
H2-DMb1	Additive	PC_DXB2	17
Psmb9	Additive	PC_DXB2	17
Tap1	Additive	PC_DXB2	17
Psmb8	Additive	PC_DXB2	17
Tap2	Additive	PC_DXB2	17
Gm15821	Additive	PC_DXB2	17
H2-Ob	Additive	PC_DXB2	17
H2-Ab1	Additive	PC_DXB2	17
H2-Aa	Additive	PC_DXB2	17
H2-Eb1	Additive	PC_DXB2	17
H2-Eb2	Additive	PC_DXB2	17
Gm11140	Additive	PC_DXB2	17
Btnl2	Additive	PC_DXB2	17
Btnl1	Additive	PC_DXB2	17
BC051142	Additive	PC_DXB2	17
Btnl4	Additive	PC_DXB2	17
Btnl6	Additive	PC_DXB2	17
Notch4	Additive	PC_DXB2	17
Gpsm3	Additive	PC_DXB2	17
Pbx2	Additive	PC_DXB2	17
Ager	Additive	PC_DXB2	17
Rnf5	Additive	PC_DXB2	17
Agpat1	Additive	PC_DXB2	17
Egfl8	Additive	PC_DXB2	17
Ppt2	Additive	PC_DXB2	17
Prrt1	Additive	PC_DXB2	17
Fkbpl	Additive	PC_DXB2	17
Atf6b	Additive	PC_DXB2	17
Tnxb	Additive	PC_DXB2	17
C4b	Additive	PC_DXB2	17
Cyp21a1	Additive	PC_DXB2	17
C4a	Additive	PC_DXB2	17
Stk19	Additive	PC_DXB2	17
Dxo	Additive	PC_DXB2	17
Skiv2l	Additive	PC_DXB2	17
Nelfe	Additive	PC_DXB2	17
Cfb	Additive	PC_DXB2	17
Gm20547	Additive	PC_DXB2	17
C2	Additive	PC_DXB2	17
Zbtb12	Additive	PC_DXB2	17
Ehmt2	Additive	PC_DXB2	17
Slc44a4	Additive	PC_DXB2	17
Neu1	Additive	PC_DXB2	17
Hspa1b	Additive	PC_DXB2	17
Hspa1a	Additive	PC_DXB2	17
Gm20481	Additive	PC_DXB2	17
Hspa1l	Additive	PC_DXB2	17
Lsm2	Additive	PC_DXB2	17
D17H6S56E-5	Additive	PC_DXB2	17
Vars	Additive	PC_DXB2	17
Vwa7	Additive	PC_DXB2	17
Sapcd1	Additive	PC_DXB2	17
Msh5	Additive	PC_DXB2	17
Clic1	Additive	PC_DXB2	17
Ddah2	Additive	PC_DXB2	17
Mpig6b	Additive	PC_DXB2	17
Ly6g6c	Additive	PC_DXB2	17
Ly6g6d	Additive	PC_DXB2	17
Ly6g6e	Additive	PC_DXB2	17
Ly6g6f	Additive	PC_DXB2	17
Abhd16a	Additive	PC_DXB2	17
Ly6g5c	Additive	PC_DXB2	17
Ly6g5b	Additive	PC_DXB2	17
Csnk2b	Additive	PC_DXB2	17
Gpank1	Additive	PC_DXB2	17
D17H6S53E	Additive	PC_DXB2	17
Apom	Additive	PC_DXB2	17
Bag6	Additive	PC_DXB2	17
Prrc2a	Additive	PC_DXB2	17
Aif1	Additive	PC_DXB2	17
Lst1	Additive	PC_DXB2	17
Ltb	Additive	PC_DXB2	17
Tnf	Additive	PC_DXB2	17
Lta	Additive	PC_DXB2	17
Nfkbil1	Additive	PC_DXB2	17
Gm16181	Additive	PC_DXB2	17
Atp6v1g2	Additive	PC_DXB2	17
Ddx39b	Additive	PC_DXB2	17
H2-L	Additive	PC_DXB2	17
H2-D1	Additive	PC_DXB2	17
H2-Q1	Additive	PC_DXB2	17
H2-Q2	Additive	PC_DXB2	17
H2-Q4	Additive	PC_DXB2	17
H2-Q6	Additive	PC_DXB2	17
H2-Q8	Additive	PC_DXB2	17
H2-Q7	Additive	PC_DXB2	17
H2-Q9	Additive	PC_DXB2	17
H2-Q10	Additive	PC_DXB2	17
Pou5f1	Additive	PC_DXB2	17
Tcf19	Additive	PC_DXB2	17
Cchcr1	Additive	PC_DXB2	17
Psors1c2	Additive	PC_DXB2	17
Cdsn	Additive	PC_DXB2	17
2300002M23Rik	Additive	PC_DXB2	17
Sfta2	Additive	PC_DXB2	17
Gm9573	Additive	PC_DXB2	17
Dpcr1	Additive	PC_DXB2	17
Vars2	Additive	PC_DXB2	17
Gtf2h4	Additive	PC_DXB2	17
Ddr1	Additive	PC_DXB2	17
Ier3	Additive	PC_DXB2	17
Flot1	Additive	PC_DXB2	17
Tubb5	Additive	PC_DXB2	17
Mdc1	Additive	PC_DXB2	17
Nrm	Additive	PC_DXB2	17
Ppp1r18	Additive	PC_DXB2	17
Dhx16	Additive	PC_DXB2	17
2310061I04Rik	Additive	PC_DXB2	17
Atat1	Additive	PC_DXB2	17
Mrps18b	Additive	PC_DXB2	17
Ppp1r10	Additive	PC_DXB2	17
Abcf1	Additive	PC_DXB2	17
Prr3	Additive	PC_DXB2	17
Gnl1	Additive	PC_DXB2	17
H2-T24	Additive	PC_DXB2	17
H2-T23	Additive	PC_DXB2	17
H2-T22	Additive	PC_DXB2	17
H2-T9	Additive	PC_DXB2	17
Gm6034	Additive	PC_DXB2	17
Gm11127	Additive	PC_DXB2	17
Gm7030	Additive	PC_DXB2	17
Gm19684	Additive	PC_DXB2	17
Gm8909	Additive	PC_DXB2	17
H2-T3	Additive	PC_DXB2	17
Rpp21	Additive	PC_DXB2	17
Trim39	Additive	PC_DXB2	17
H2-M10.2	Additive	PC_DXB2	17
H2-M10.1	Additive	PC_DXB2	17
H2-M10.3	Additive	PC_DXB2	17
H2-M10.4	Additive	PC_DXB2	17
H2-M11	Additive	PC_DXB2	17
H2-M9	Additive	PC_DXB2	17
H2-M1	Additive	PC_DXB2	17
H2-M10.5	Additive	PC_DXB2	17
H2-M10.6	Additive	PC_DXB2	17
Trim26	Additive	PC_DXB2	17
Trim15	Additive	PC_DXB2	17
Trim10	Additive	PC_DXB2	17
Trim40	Additive	PC_DXB2	17
Trim31	Additive	PC_DXB2	17
Rnf39	Additive	PC_DXB2	17
Ppp1r11	Additive	PC_DXB2	17
Znrd1	Additive	PC_DXB2	17
Znrd1as	Additive	PC_DXB2	17
2410137M14Rik	Additive	PC_DXB2	17
H2-M5	Additive	PC_DXB2	17
Zfp57	Additive	PC_DXB2	17
Mog	Additive	PC_DXB2	17
Gabbr1	Additive	PC_DXB2	17
Olfr90	Additive	PC_DXB2	17
Olfr91	Additive	PC_DXB2	17
Olfr92	Additive	PC_DXB2	17
Olfr93	Additive	PC_DXB2	17
Ubd	Additive	PC_DXB2	17
Olfr94	Additive	PC_DXB2	17
Olfr95	Additive	PC_DXB2	17
Olfr96	Additive	PC_DXB2	17
Olfr97	Additive	PC_DXB2	17
Olfr98	Additive	PC_DXB2	17
H2-M3	Additive	PC_DXB2	17
Olfr99	Additive	PC_DXB2	17
Olfr101	Additive	PC_DXB2	17
Olfr102	Additive	PC_DXB2	17
Olfr100	Additive	PC_DXB2	17
Olfr103	Additive	PC_DXB2	17
Olfr107	Additive	PC_DXB2	17
Olfr108	Additive	PC_DXB2	17
Olfr109	Additive	PC_DXB2	17
H2-M2	Additive	PC_DXB2	17
Olfr110	Additive	PC_DXB2	17
Olfr111	Additive	PC_DXB2	17
Olfr112	Additive	PC_DXB2	17
Olfr113	Additive	PC_DXB2	17
Olfr114	Additive	PC_DXB2	17
Olfr115	Additive	PC_DXB2	17
Olfr116	Additive	PC_DXB2	17
Olfr117	Additive	PC_DXB2	17
Olfr118	Additive	PC_DXB2	17
Olfr119	Additive	PC_DXB2	17
Olfr120	Additive	PC_DXB2	17
Olfr121	Additive	PC_DXB2	17
Olfr122	Additive	PC_DXB2	17
Olfr123	Additive	PC_DXB2	17
Olfr124	Additive	PC_DXB2	17
Olfr125	Additive	PC_DXB2	17
Olfr126	Additive	PC_DXB2	17
Olfr127	Additive	PC_DXB2	17
Olfr128	Additive	PC_DXB2	17
Olfr761	Additive	PC_DXB2	17
Olfr129	Additive	PC_DXB2	17
Olfr130	Additive	PC_DXB2	17
Olfr131	Additive	PC_DXB2	17
Olfr132	Additive	PC_DXB2	17
Olfr133	Additive	PC_DXB2	17
Olfr134	Additive	PC_DXB2	17
Olfr135	Additive	PC_DXB2	17
Olfr138	Additive	PC_DXB2	17
Olfr137	Additive	PC_DXB2	17
Olfr136	Additive	PC_DXB2	17
Esp36	Additive	PC_DXB2	17
Esp34	Additive	PC_DXB2	17
Esp31	Additive	PC_DXB2	17
Esp24	Additive	PC_DXB2	17
Gm21903	Additive	PC_DXB2	17
Esp23	Additive	PC_DXB2	17
Esp22	Additive	PC_DXB2	17
Esp18	Additive	PC_DXB2	17
Esp16	Additive	PC_DXB2	17
Esp15	Additive	PC_DXB2	17
Esp38	Additive	PC_DXB2	17
Pgk2	Additive	PC_DXB2	17
Crisp3	Additive	PC_DXB2	17
Crisp1	Additive	PC_DXB2	17
E2f7	Additive	PC_DXS2	10
Csrp2	Additive	PC_DXS2	10
Zdhhc17	Additive	PC_DXS2	10
Rpl6l	Additive	PC_DXS2	10
Osbpl8	Additive	PC_DXS2	10
Bbs10	Additive	PC_DXS2	10
Nap1l1	Additive	PC_DXS2	10
Phlda1	Additive	PC_DXS2	10
Krr1	Additive	PC_DXS2	10
Glipr1	Additive	PC_DXS2	10
Glipr1l1	Additive	PC_DXS2	10
Glipr1l2	Additive	PC_DXS2	10
Glipr1l3	Additive	PC_DXS2	10
Caps2	Additive	PC_DXS2	10
Kcnc2	Additive	PC_DXS2	10
Atxn7l3b	Additive	PC_DXS2	10
Gm26596	Additive	PC_DXS2	10
Trhde	Additive	PC_DXS2	10
Tph2	Additive	PC_DXS2	10
Tbc1d15	Additive	PC_DXS2	10
Rab21	Additive	PC_DXS2	10
Tmem19	Additive	PC_DXS2	10
Thap2	Additive	PC_DXS2	10
Zfc3h1	Additive	PC_DXS2	10
Lgr5	Additive	PC_DXS2	10
A930009A15Rik	Additive	PC_DXS2	10
Tspan8	Additive	PC_DXS2	10
Cd14	Additive	PC_ECC2	18
Tmco6	Additive	PC_ECC2	18
Ndufa2	Additive	PC_ECC2	18
Ik	Additive	PC_ECC2	18
Wdr55	Additive	PC_ECC2	18
Dnd1	Additive	PC_ECC2	18
Hars	Additive	PC_ECC2	18
Hars2	Additive	PC_ECC2	18
Zmat2	Additive	PC_ECC2	18
Pcdha1	Additive	PC_ECC2	18
Pcdha2	Additive	PC_ECC2	18
Pcdha3	Additive	PC_ECC2	18
Pcdha4	Additive	PC_ECC2	18
Gm37013	Additive	PC_ECC2	18
Gm42416	Additive	PC_ECC2	18
Pcdha5	Additive	PC_ECC2	18
Pcdha6	Additive	PC_ECC2	18
Gm38666	Additive	PC_ECC2	18
Pcdha7	Additive	PC_ECC2	18
Gm38667	Additive	PC_ECC2	18
Gm37388	Additive	PC_ECC2	18
Pcdha8	Additive	PC_ECC2	18
Pcdha9	Additive	PC_ECC2	18
Pcdha11	Additive	PC_ECC2	18
Pcdha10	Additive	PC_ECC2	18
Pcdha12	Additive	PC_ECC2	18
Pcdhac1	Additive	PC_ECC2	18
Pcdhac2	Additive	PC_ECC2	18
Pcdhb1	Additive	PC_ECC2	18
Pcdhb2	Additive	PC_ECC2	18
Pcdhb3	Additive	PC_ECC2	18
Pcdhb4	Additive	PC_ECC2	18
Pcdhb5	Additive	PC_ECC2	18
Pcdhb6	Additive	PC_ECC2	18
Pcdhb7	Additive	PC_ECC2	18
Pcdhb8	Additive	PC_ECC2	18
Pcdhb9	Additive	PC_ECC2	18
Pcdhb10	Additive	PC_ECC2	18
Pcdhb11	Additive	PC_ECC2	18
Pcdhb12	Additive	PC_ECC2	18
Pcdhb13	Additive	PC_ECC2	18
Pcdhb14	Additive	PC_ECC2	18
Pcdhb15	Additive	PC_ECC2	18
Pcdhb16	Additive	PC_ECC2	18
Pcdhb17	Additive	PC_ECC2	18
Pcdhb18	Additive	PC_ECC2	18
Pcdhb19	Additive	PC_ECC2	18
Pcdhb20	Additive	PC_ECC2	18
Pcdhb21	Additive	PC_ECC2	18
Pcdhb22	Additive	PC_ECC2	18
Slc25a2	Additive	PC_ECC2	18
Taf7	Additive	PC_ECC2	18
Pcdhga1	Additive	PC_ECC2	18
Pcdhga2	Additive	PC_ECC2	18
Pcdhga3	Additive	PC_ECC2	18
Pcdhgb1	Additive	PC_ECC2	18
Pcdhga4	Additive	PC_ECC2	18
Pcdhgb2	Additive	PC_ECC2	18
Pcdhga5	Additive	PC_ECC2	18
Pcdhga6	Additive	PC_ECC2	18
Pcdhga7	Additive	PC_ECC2	18
Pcdhgb4	Additive	PC_ECC2	18
Pcdhga8	Additive	PC_ECC2	18
Pcdhgb5	Additive	PC_ECC2	18
Pcdhga9	Additive	PC_ECC2	18
Pcdhgb6	Additive	PC_ECC2	18
Pcdhga10	Additive	PC_ECC2	18
Pcdhgb7	Additive	PC_ECC2	18
Pcdhga11	Additive	PC_ECC2	18
Pcdhga12	Additive	PC_ECC2	18
Pcdhgc3	Additive	PC_ECC2	18
Pcdhgc4	Additive	PC_ECC2	18
Pcdhgc5	Additive	PC_ECC2	18
Diaph1	Additive	PC_ECC2	18
Hdac3	Additive	PC_ECC2	18
Rell2	Additive	PC_ECC2	18
Fchsd1	Additive	PC_ECC2	18
Arap3	Additive	PC_ECC2	18
0610009O20Rik	Additive	PC_ECC2	18
Pcdh12	Additive	PC_ECC2	18
Rnf14	Additive	PC_ECC2	18
Gnpda1	Additive	PC_ECC2	18
Ndfip1	Additive	PC_ECC2	18
Spry4	Additive	PC_ECC2	18
Arhgap26	Additive	PC_ECC2	18
Fgf1	Additive	PC_ECC2	18
Gm5820	Additive	PC_ECC2	18
Tyrp1	Additive	PC_ECC3	4
Lurap1l	Additive	PC_ECC3	4
Mpdz	Additive	PC_ECC3	4
Gm11758	Additive	PC_ECC3	4
Gm11757	Additive	PC_ECC3	4
Gm13871	Additive	PC_ECC3	4
Gm11756	Additive	PC_ECC3	4
2310002L09Rik	Additive	PC_ECC3	4
Frmd3	Additive	PC_ECC3	4
Kdm4c	Additive	PC_ECC3	4
Dmac1	Additive	PC_ECC3	4
Bet1	Additive	PC_ECL1	6
Col1a2	Additive	PC_ECL1	6
Casd1	Additive	PC_ECL1	6
Sgce	Additive	PC_ECL1	6
Peg10	Additive	PC_ECL1	6
Ppp1r9a	Additive	PC_ECL1	6
Pon1	Additive	PC_ECL1	6
Pon3	Additive	PC_ECL1	6
Pon2	Additive	PC_ECL1	6
Asb4	Additive	PC_ECL1	6
Pdk4	Additive	PC_ECL1	6
Dync1i1	Additive	PC_ECL1	6
Slc25a13	Additive	PC_ECL1	6
Sem1	Additive	PC_ECL1	6
Dlx6	Additive	PC_ECL1	6
Dlx5	Additive	PC_ECL1	6
Sdhaf3	Additive	PC_ECL1	6
Tac1	Additive	PC_ECL1	6
Asns	Additive	PC_ECL1	6
C1galt1	Additive	PC_ECL1	6
Col28a1	Additive	PC_ECL1	6
Mios	Additive	PC_ECL1	6
Rpa3	Additive	PC_ECL1	6
Umad1	Additive	PC_ECL1	6
Gm45062	Additive	PC_ECL1	6
Glcci1	Additive	PC_ECL1	6
Ica1	Additive	PC_ECL1	6
Nxph1	Additive	PC_ECL1	6
Ctnna2	Additive	PC_ROR1	6
Lrrtm1	Additive	PC_ROR1	6
Reg3b	Additive	PC_ROR1	6
Reg3d	Additive	PC_ROR1	6
Reg3a	Additive	PC_ROR1	6
Reg2	Additive	PC_ROR1	6
Reg1	Additive	PC_ROR1	6
Reg3g	Additive	PC_ROR1	6
Gm20594	Additive	PC_ROR1	6
Lrrtm4	Additive	PC_ROR1	6
Gcfc2	Additive	PC_ROR1	6
Mrpl19	Additive	PC_ROR1	6
Eva1a	Additive	PC_ROR1	6
Fzd6	Additive	PC_WRN2	15
Cthrc1	Additive	PC_WRN2	15
Slc25a32	Additive	PC_WRN2	15
Dcaf13	Additive	PC_WRN2	15
Rims2	Additive	PC_WRN2	15
Dcstamp	Additive	PC_WRN2	15
Dpys	Additive	PC_WRN2	15
Lrp12	Additive	PC_WRN2	15
9330182O14Rik	Additive	PC_WRN2	15
Zfpm2	Additive	PC_WRN2	15
Oxr1	Additive	PC_WRN2	15
Abra	Additive	PC_WRN2	15
Angpt1	Additive	PC_WRN2	15
Rspo2	Additive	PC_WRN2	15
Eif3e	Additive	PC_WRN2	15
Emc2	Additive	PC_WRN2	15
Tmem74	Additive	PC_WRN2	15
Trhr	Additive	PC_WRN2	15
Nudcd1	Additive	PC_WRN2	15
Eny2	Additive	PC_WRN2	15
Pkhd1l1	Additive	PC_WRN2	15
Ebag9	Additive	PC_WRN2	15
Sybu	Additive	PC_WRN2	15
Kcnv1	Additive	PC_WRN2	15
Csmd3	Additive	PC_WRN2	15
Ctnna2	Additive	RR_FIRS	6
Lrrtm1	Additive	RR_FIRS	6
Reg3b	Additive	RR_FIRS	6
Reg3d	Additive	RR_FIRS	6
Reg3a	Additive	RR_FIRS	6
Reg2	Additive	RR_FIRS	6
Reg1	Additive	RR_FIRS	6
Reg3g	Additive	RR_FIRS	6
Gm20594	Additive	RR_FIRS	6
Lrrtm4	Additive	RR_FIRS	6
Gcfc2	Additive	RR_FIRS	6
Mrpl19	Additive	RR_FIRS	6
Eva1a	Additive	RR_FIRS	6
Slc27a6	Additive	WR_MDAY	18
Isoc1	Additive	WR_MDAY	18
Adamts19	Additive	WR_MDAY	18
A730017C20Rik	Additive	WR_MDAY	18
Chsy3	Additive	WR_MDAY	18
Gm4951	Additive	WR_MDAY	18
Gm4841	Additive	WR_MDAY	18
F830016B08Rik	Additive	WR_MDAY	18
Iigp1	Additive	WR_MDAY	18
Smim3	Additive	WR_MDAY	18
Ptprd	Additive	WR_MNIG	4
Tyrp1	Additive	WR_MNIG	4
Lurap1l	Additive	WR_MNIG	4
Mpdz	Additive	WR_MNIG	4
Prr23a1	GxD	AS_YINF	9
Prr23a2	GxD	AS_YINF	9
Prr23a3	GxD	AS_YINF	9
Gm33700	GxD	AS_YINF	9
7420426K07Rik	GxD	AS_YINF	9
Gm33778	GxD	AS_YINF	9
Foxl2	GxD	AS_YINF	9
Faim	GxD	AS_YINF	9
Gm1123	GxD	AS_YINF	9
Pik3cb	GxD	AS_YINF	9
Cep70	GxD	AS_YINF	9
Faiml	GxD	AS_YINF	9
Esyt3	GxD	AS_YINF	9
Mras	GxD	AS_YINF	9
Nme9	GxD	AS_YINF	9
Armc8	GxD	AS_YINF	9
Dbr1	GxD	AS_YINF	9
A4gnt	GxD	AS_YINF	9
Dzip1l	GxD	AS_YINF	9
Cldn18	GxD	AS_YINF	9
Fam129b	GxD	EC_LVPD	2
Lrsam1	GxD	EC_LVPD	2
Rpl12	GxD	EC_LVPD	2
Slc2a8	GxD	EC_LVPD	2
Garnl3	GxD	EC_LVPD	2
Ralgps1	GxD	EC_LVPD	2
Angptl2	GxD	EC_LVPD	2
Zbtb34	GxD	EC_LVPD	2
Zbtb43	GxD	EC_LVPD	2
Lmx1b	GxD	EC_LVPD	2
Mvb12b	GxD	EC_LVPD	2
Usp20	GxD	EC_LVPS	2
Fnbp1	GxD	EC_LVPS	2
Gpr107	GxD	EC_LVPS	2
Ncs1	GxD	EC_LVPS	2
Hmcn2	GxD	EC_LVPS	2
Ptges	GxD	EC_LVPS	2
Tor1b	GxD	EC_LVPS	2
Tor1a	GxD	EC_LVPS	2
BC005624	GxD	EC_LVPS	2
Ass1	GxD	EC_LVPS	2
Fubp3	GxD	EC_LVPS	2
Prdm12	GxD	EC_LVPS	2
Exosc2	GxD	EC_LVPS	2
Abl1	GxD	EC_LVPS	2
Qrfp	GxD	EC_LVPS	2
Fibcd1	GxD	EC_LVPS	2
Lamc3	GxD	EC_LVPS	2
Aif1l	GxD	EC_LVPS	2
Nup214	GxD	EC_LVPS	2
Fam78a	GxD	EC_LVPS	2
Plpp7	GxD	EC_LVPS	2
Prrc2b	GxD	EC_LVPS	2
Pomt1	GxD	EC_LVPS	2
Uck1	GxD	EC_LVPS	2
Swi5	GxD	EC_LVPS	2
Golga2	GxD	EC_LVPS	2
Dnm1	GxD	EC_LVPS	2
Ciz1	GxD	EC_LVPS	2
1110008P14Rik	GxD	EC_LVPS	2
Mylk	GxD	PC_ECE2	16
Hacd2	GxD	PC_ECE2	16
Adcy5	GxD	PC_ECE2	16
Sec22a	GxD	PC_ECE2	16
Pdia5	GxD	PC_ECE2	16
Sema5b	GxD	PC_ECE2	16
Dirc2	GxD	PC_ECE2	16
Hspbap1	GxD	PC_ECE2	16
Parp14	GxD	PC_ECE2	16
Dtx3l	GxD	PC_ECE2	16
Parp9	GxD	PC_ECE2	16
Kpna1	GxD	PC_ECE2	16
Wdr5b	GxD	PC_ECE2	16
Fam162a	GxD	PC_ECE2	16
Ccdc58	GxD	PC_ECE2	16
Csta1	GxD	PC_ECE2	16
Stfa2l1	GxD	PC_ECE2	16
Gm5483	GxD	PC_ECE2	16
Gm5416	GxD	PC_ECE2	16
2010005H15Rik	GxD	PC_ECE2	16
Stfa1	GxD	PC_ECE2	16
Gm4758	GxD	PC_ECE2	16
BC117090	GxD	PC_ECE2	16
BC100530	GxD	PC_ECE2	16
Gm7260	GxD	PC_ECE2	16
Stfa2	GxD	PC_ECE2	16
Stfa3	GxD	PC_ECE2	16
Casr	GxD	PC_ECE2	16
Cd86	GxD	PC_ECE2	16
Ildr1	GxD	PC_ECE2	16
Slc15a2	GxD	PC_ECE2	16
Eaf2	GxD	PC_ECE2	16
Iqcb1	GxD	PC_ECE2	16
Golgb1	GxD	PC_ECE2	16
Hcls1	GxD	PC_ECE2	16
Fbxo40	GxD	PC_ECE2	16
Polq	GxD	PC_ECE2	16
Stxbp5l	GxD	PC_ECE2	16
Gtf2e1	GxD	PC_ECE2	16
Rabl3	GxD	PC_ECE2	16
Hgd	GxD	PC_ECE2	16
Ndufb4	GxD	PC_ECE2	16
Fstl1	GxD	PC_ECE2	16
Gm36028	GxD	PC_ECE2	16
Lrrc58	GxD	PC_ECE2	16
Gpr156	GxD	PC_ECE2	16
Gsk3b	GxD	PC_ECE2	16
Nr1i2	GxD	PC_ECE2	16
Maats1	GxD	PC_ECE2	16
Usp20	GxD	PC_ECL1	2
Fnbp1	GxD	PC_ECL1	2
Gpr107	GxD	PC_ECL1	2
Ncs1	GxD	PC_ECL1	2
Hmcn2	GxD	PC_ECL1	2
Ass1	GxD	PC_ECL1	2
Fubp3	GxD	PC_ECL1	2
Prdm12	GxD	PC_ECL1	2
Exosc2	GxD	PC_ECL1	2
Abl1	GxD	PC_ECL1	2
Qrfp	GxD	PC_ECL1	2
Fibcd1	GxD	PC_ECL1	2
Lamc3	GxD	PC_ECL1	2
Aif1l	GxD	PC_ECL1	2
Nup214	GxD	PC_ECL1	2
Fam78a	GxD	PC_ECL1	2
Plpp7	GxD	PC_ECL1	2
Prrc2b	GxD	PC_ECL1	2
Pomt1	GxD	PC_ECL1	2
Uck1	GxD	PC_ECL1	2
Swi5	GxD	PC_ECL1	2
Golga2	GxD	PC_ECL1	2
Dnm1	GxD	PC_ECL1	2
Ciz1	GxD	PC_ECL1	2
1110008P14Rik	GxD	PC_ECL1	2
Lcn2	GxD	PC_ECL1	2
Ptges2	GxD	PC_ECL1	2
Slc25a25	GxD	PC_ECL1	2
Naif1	GxD	PC_ECL1	2
Fam102a	GxD	PC_ECL1	2
Dpm2	GxD	PC_ECL1	2
Pip5kl1	GxD	PC_ECL1	2
St6galnac4	GxD	PC_ECL1	2
St6galnac6	GxD	PC_ECL1	2
Ak1	GxD	PC_ECL1	2
Eng	GxD	PC_ECL1	2
Fpgs	GxD	PC_ECL1	2
Cdk9	GxD	PC_ECL1	2
Sh2d3c	GxD	PC_ECL1	2
6330409D20Rik	GxD	PC_ECL1	2
Ttc16	GxD	PC_ECL1	2
Tor2a	GxD	PC_ECL1	2
Ptrh1	GxD	PC_ECL1	2
Cfap157	GxD	PC_ECL1	2
Stxbp1	GxD	PC_ECL1	2
Fam129b	GxD	PC_ECL1	2
Lrsam1	GxD	PC_ECL1	2
Rpl12	GxD	PC_ECL1	2
Slc2a8	GxD	PC_ECL1	2
Garnl3	GxD	PC_ECL1	2
Ralgps1	GxD	PC_ECL1	2
Angptl2	GxD	PC_ECL1	2
Zbtb34	GxD	PC_ECL1	2
Zbtb43	GxD	PC_ECL1	2
Lmx1b	GxD	PC_ECL1	2
Mvb12b	GxD	PC_ECL1	2
Pbx3	GxD	PC_ECL1	2
Mapkap1	GxD	PC_ECL1	2
Gapvd1	GxD	PC_ECL1	2
Hspa5	GxD	PC_ECL1	2
Rabepk	GxD	PC_ECL1	2
